# Genomic and functional analysis of *rmp* locus variants in *Klebsiella pneumoniae*

**DOI:** 10.1101/2024.05.28.596137

**Authors:** Margaret M.C. Lam, Stephen M. Salisbury, Logan P. Treat, Ryan R. Wick, Louise M. Judd, Kelly L. Wyres, Sylvain Brisse, Kimberly A. Walker, Virginia L. Miller, Kathryn E. Holt

## Abstract

**Background:** *Klebsiella pneumoniae* is an opportunistic pathogen and a leading cause of healthcare-associated infections in hospitals, which are frequently antimicrobial resistant (AMR). Exacerbating the public health threat posed by *K. pneumoniae*, some strains also harbor additional hypervirulence determinants typically acquired via mobile genetic elements such as the well-characterised large virulence plasmid KpVP-1. The *rmpADC* locus is considered a key virulence feature of *K. pneumoniae* and is associated with upregulated capsule expression and the hypermucoid phenotype, which can enhance virulence by contributing to serum resistance. Typically such strains have been susceptible to all antimicrobials besides ampicillin, however the recent emergence of AMR hypermucoid strains is concerning.

**Methods:** Here, we investigate the genetic diversity, evolution, mobilisation and prevalence of *rmpADC*, in a dataset of 14000 genomes from isolates of the *Klebsiella pneumoniae* species complex, and describe the RmST virulence typing scheme for tracking *rmpADC* variants for the purposes of genomic surveillance. Additionally, we examine the functionality of representatives for variants of *rmpADC* introduced into a mutant strain lacking its native *rmpADC* locus.

**Results:** The *rmpADC* locus was detected in 7% of the dataset, mostly from genomes of *K. pneumoniae* and a very small number of *K. variicola* and *K. quasipneumoniae*. Sequence variants of *rmpADC* grouped into five distinct lineages (*rmp1, rmp2, rmp2A, rmp3* and *rmp4*) that corresponded to unique mobile elements, and were differentially distributed across different populations (i.e. clonal groups) of *K. pneumoniae*. All variants were demonstrated to produce enhanced capsule production and hypermucoviscosity.

**Conclusion:** These results provide an overview of the diversity and evolution of a prominent *K. pneumoniae* virulence factor and support the idea that screening for *rmpADC* in *K. pneumoniae* isolates and genomes is valuable to monitor the emergence and spread of hypermucoid *K. pneumoniae*, including AMR strains.
