## Additional File 4 for "Genomic and functional analysis of *rmp* locus variants in *Klebsiella pneumoniae*"

### Sheet: Sheet1
Rmp Lineage	Intact reference*	Truncated_allele	nucleotide_variation	consequence
Rmp 1	rmpA_2 (n=565)	rmpA_4 (n=11)	1bp insertion in polyG tract 276 to 285	Frameshift mutation; premature stop codon at aa position 100
Rmp 1		rmpA_5 (n=13)	1bp deletion in polyG tract 276 to 285	Frameshift mutation; premature stop codon at aa position 114
Rmp 1		rmpA_43	1bp insertion in polyG tract 276 to 285	Frameshift mutation; premature stop codon at aa position 100
Rmp 1		rmpA_51	1bp deletion in polyG tract 276 to 285	Frameshift mutation; premature stop codon at aa position 114
Rmp 1		rmpA_52	1bp deletion in polyG tract 276 to 285	Frameshift mutation; premature stop codon at aa position 114
Rmp 1		rmpA_60	1bp deletion in polyA tract 5 to 9; 5bp deletion in polyG tract 276 to 285; 2bp deletion in polyA tract 342 to 347	Frameshift mutation; premature stop codon at aa position 13
Rmp 1		rmpA_61	1bp insertion in polyT tract 63 to 70; 1bp deletion in polyG tract 463 to 467	Frameshift mutation; premature stop codon at aa position 41
Rmp 1		rmpA_62	AT duplication at position 45	Frameshift mutation; premature stop codon at aa position 16
Rmp 1		rmpA_63 (n=3)	1bp deletion in polyG tract 276 to 285	Frameshift mutation; premature stop codon at aa position 114
Rmp 1		rmpA_66	2bp insertion in polyT tract 19 to 21; deletion of T at position 38; 1bp deletion in polyT tract 63 to 70	Frameshift mutation; premature stop codon at aa position 19
Rmp 1		rmpA_67	Substitution C>A at position 18	Nonsense mutation; 6Y > 6X
Rmp 1		rmpA_71 (n=3)	1bp insertion in polyG tract 276 to 285	Frameshift mutation; premature stop codon at aa position 100
Rmp 1		rmpA_74	1bp deletion in polyG tract 276 to 285; duplication of A at position 624	Frameshift mutation; premature stop codon at aa position 114
Rmp 1		rmpA_75	duplication of A at position 48; 1bp deletion in polyA tract 540 to 543	Frameshift mutation; premature stop codon at aa position 19
Rmp 1		rmpA_77	1bp insertion in polyG tract 276 to 285	Frameshift mutation; premature stop codon at aa position 100
Rmp 1		rmpA_78	1bp Insertion in polyT tract 63 to 70	Frameshift mutation; premature stop codon at aa position 41
Rmp 1		rmpA_79	1bp insertion in polyG tract 276 to 285	Frameshift mutation; premature stop codon at aa position 100
Rmp 1		rmpA_85	AA insertion at position 287	Frameshift mutation; premature stop codon at aa position 115
Rmp 1		rmpA_88	Deletion of T at position 348	Frameshift mutation; premature stop codon at aa position 126
Rmp 1		rmpA_93	2bp deletion in polyT tract 63 to 70; 5bp deletion in polyG tract 276 to 285	Frameshift mutation; premature stop codon at aa position 40
Rmp 1	rmpD_2 (n=411)	rmpD_40	1bp deletion in polyT tract 30 to 38	Frameshift mutation; premature stop codon at aa position 31
Rmp 1		rmpD_51	TG deletion at position 38; 1bp deletion in polyA tract 136 to 144	Frameshift mutation; premature stop codon at aa position 19
Rmp 1		rmpD_58	1bp insertion in polyA tract 93 to 97; duplication of C at position 114; duplication of G at position 131	Frameshift mutation; premature stop codon at aa position 43
Rmp 1	rmpC_2 (n=736)	rmpC_20	1bp insertion in polyA tract 275 to 280	Frameshift mutation; premature stop codon at aa position 97
Rmp 1		rmpC_21 (n=6)	1bp deletion in polyG tract 175 to 183	Frameshift mutation; premature stop codon at aa position 68
Rmp 1		rmpC_23	Insertion of A at position 244	Frameshift mutation; premature stop codon at aa position 92
Rmp 1		rmpC_24	Duplication of TA at psotion 244	Frameshift mutation; premature stop codon at aa position 91
Rmp 1		rmpC_25	1bp deletion in polyG tract 175 to 183	Frameshift mutation; premature stop codon at aa position 68
Rmp 1		rmpC_30	2bp insertion in polyA tract 39 to 46; 1bp insertion in polyT tract 161 to 163; 3bp insertion in polyA tract 291 to 298	Frameshift mutation; premature stop codon at aa position 17
Rmp 1		rmpC_32	1bp insertion in polyG tract 175 to 183	Frameshift mutation; premature stop codon at aa position 64
Rmp 2	rmpA_3 (n=19)	rmpA_42	1bp insertion in polyG tract 276 to 285	Frameshift mutation; premature stop codon at aa position 100
Rmp 2		rmpA_82	2bp deletion in polyT tract 63 to 70; 5bp deletion in polyG tract 276 to 285	Frameshift mutation; premature stop codon at aa position 40
Rmp 2	rmpD_6 (n=28)	rmpD_70	1bp deletion in polyT tract 40 to 47	Frameshift mutation; premature stop codon at aa position 29
Rmp 2	rmpC_5 (n=44)	rmpC_44	1bp deletion in polyA tract 39 to 46; 2bp deletion in polyT tract 59 to 66; 1bp deletion in polyG tract 175 to 181; 1bp deletion in polyA tract 291 to 298; 1bp deletion in polyA tract 369 to 374	Frameshift mutation; premature stop codon at aa position 16
Rmp 2A	rmpA_7 (n=28)	rmpA_41 (n=2)	2bp insertion in polyG tract 276 to 285	Frameshift mutation; premature stop codon at aa position 100
Rmp 2A		rmpA_58	1bp insertion in polyG tract 276 to 285	Frameshift mutation; premature stop codon at aa position 100
Rmp 2A		rmpA_65 (n=3)	1bp deletion in polyG tract 276 to 285	Frameshift mutation; premature stop codon at aa position 114
Rmp 2A		rmpA_69	1bp deletion in polyT tract 63 to 70; 1bp deletion in polyG tract 276 to 285; 1bp deletion in polyA tract 342 to 347	Frameshift mutation; premature stop codon at aa position 27
Rmp 2A	rmpD_8 (n=26)	rmpD_54	1bp deletion in polyT tract 40 to 47; 1bp deletion in polyT tract 60 to 64; 2bp deletion in polyA tract 130 to 140	Frameshift mutation; premature stop codon at aa position 27
Rmp 2A		rmpD_60	1bp insertion in polyT tract 40 to 47; 2bp deletion in polyA tract 144 to 146	Frameshift mutation; premature stop codon at aa position 20
Rmp 2A	rmpC_7 (n=14)	rmpC_4 (n=25)	Deletion of G at position 58	Frameshift mutation; premature stop codon at aa position 24
Rmp 2A		rmpC_10 (n=4)	1bp deletion in polyA tract 291 to 298	Frameshift mutation; premature stop codon at aa position 102
Rmp 2A		rmpC_19	1bp deletion in polyT tract 59 to 66	Frameshift mutation; premature stop codon at aa position 24
Rmp 2A		rmpC_31	1bp deletion in polyG tract 175 to 181	Frameshift mutation; premature stop codon at aa position 68
Rmp 2A		rmpC_35	1bp deletion in polyA tract 39 to 46; deletion of G at position 58; 1bp deletion in polyA tract 369 to 374	Frameshift mutation; premature stop codon at aa position 16
Rmp 2A		rmpC_38	1bp deletion in polyA tract 291 to 298	Frameshift mutation; premature stop codon at aa position 102
Rmp 3	rmpA_11 (n=52)	rmpA_12	1bp deletion in polyG tract 465 to 472	Frameshift mutation; premature stop codon at aa position 126
Rmp 3		rmpA_13	1bp deletion in polyG tract 276 to 285	Frameshift mutation; premature stop codon at aa position 114
Rmp 3		rmpA_94	1bp deletion in polyA tract 342 to 350	Frameshift mutation; premature stop codon at aa position 160
Rmp 3	rmpD_5 (n=21)	rmpD_22 (n=2)	1bp deletion in polyA tract 135 to 141	Frameshift mutation; premature stop codon at aa position 50
Rmp 3		rmpD_38 (n=5)	1bp deletion in polyA tract 135 to 141	Frameshift mutation; premature stop codon at aa position 50
Rmp 3		rmpD_94	Substitution C>A at position 143	Nonsense mutation; 48S > 48X
Rmp 3	rmpC_6 (n=50)	rmpC_34	1bp deletion in polyC tract 299 to 301	Frameshift mutation; premature stop codon at aa position 102
Rmp 4	rmpA_8 (n=3)	rmpA_10 (n=2)	1bp insertion in polyG tract 276 to 286	Frameshift mutation; premature stop codon at aa position 100
Rmp 4	rmpD_39 (n=5)	no rmpD truncations		-
Rmp 4	rmpC_15 (n=5)	rmpC_36	1bp insertion in polyG tract 175 to 181	Frameshift mutation; premature stop codon at aa position 64
*the most common allele detected by rmp lineage
